# predicTTE: An accessible and optimal tool for time-to-event prediction in neurological diseases

**DOI:** 10.1101/2024.07.20.604416

**Authors:** Marcel Weinreich, Harry McDonough, Nancy Yacovzada, Iddo Magen, Yahel Cohen, Calum Harvey, Sarah Gornall, Sarah Boddy, James Alix, Nima Mohseni, Julian M Kurz, Kevin P Kenna, Sai Zhang, Alfredo Iacoangeli, Ahmad Al-Khleifat, Michael P Snyder, Esther Hobson, Ammar Al-Chalabi, Eran Hornstein, Eran Elhaik, Pamela J Shaw, Christopher McDermott, Johnathan Cooper-Knock

## Abstract

Time-to-event prediction is a key task for biological discovery, experimental medicine, and clinical care. This is particularly true for neurological diseases where development of reliable biomarkers is often limited by difficulty visualising and sampling relevant cell and molecular pathobiology. To date, much work has relied on Cox regression because of ease-of-use, despite evidence that this model includes incorrect assumptions. We have implemented a set of deep learning and spline models for time-to-event modelling within a fully customizable ‘app’ and accompanying online portal, both of which can be used for any time-to-event analysis in any disease by a non-expert user. Our online portal includes capacity for end-users including patients, Neurology clinicians, and researchers, to access and perform predictions using a trained model, and to contribute new data for model improvement, all within a data-secure environment. We demonstrate a pipeline for use of our app with three use-cases including imputation of missing data, hyperparameter tuning, model training and independent validation. We show that predictions are optimal for use in downstream applications such as genetic discovery, biomarker interpretation, and personalised choice of medication. We demonstrate the efficiency of an ensemble configuration, including focused training of a deep learning model. We have optimised a pipeline for imputation of missing data in combination with time-to-event prediction models. Overall, we provide a powerful and accessible tool to develop, access and share time-to-event prediction models; all software and tutorials are available at www.predictte.org.
