## Supplementary Tables 1-6 for "predicTTE: An accessible and optimal tool for time-to-event prediction in neurological diseases"

### Sheet: Supplementary Table 1
Supplementary Table 1: Hyperparameters for the optimal deep-learning prediction models in each use-case
Use-case	1	2	3
Deep-learning model	PCHazard	PCHazard	PCHazard
Epochs	200	200	200
Batch size	512	512	512
Number of intervals	35	10	20
Scheme	Quantiles	Quantiles	Quantiles
Layer structure	64,64,64	32,32,32	128128128
Fraction of validation	0.2	0.2	0.2
Interpolate [n] values	25	25	25
Dropout	0.02	0.1	0.02
Learning rate	0.005	0.01	0.005
Decoupled weight decay	0.1	0.1	0.05
Cycle multiplier	2	2	2
Cycle eta multiplier	0.9	0.9	0.9
Cross-validation [k-fold]	10	10	10
Spine model	Royston-Parmar
Scale	Odds
Knots	2

### Sheet: Supplementary Table 2
Supplementary Table 2: Prediction model performance for use-case 1 including randomised training data, and with/without imputation which included/did not include the outcome variable
Model performance is measured by the difference, absolute difference, absolute difference normalised for patient survival and C-index. We also show the proportion of predictions within 'x' years and % of actual patient survival. DL = optimum deep-learning model. RP = Royston-Parmar which was the optimum spline model.
	Difference		Absolute Difference		Normlaised Absolute Difference		C-Index	n % within Predicted ± x			n % within Predicted ± (100 + x%)
	Median [Q1, Q3]	Mean + SEM	Median [Q1, Q3]	Mean + SEM	Median [Q1, Q3]	Mean + SEM		0.7	0.8	0.9	0.7	0.8	0.9
randomized | Ensemble	0.16 [-0.91, 1.83]	1.24 ± 0.15	14.84 [6.96, 25.44]	26.38 ± 1.63	45.09 [21.13, 75.03]	68.35 ± 3.83	0.54	1.92	2.74	5.28	0.695	0.995	1.892
randomized | DL	-0.18 [-1.25, 1.51]	0.85 ± 0.15	16.04 [7.25, 26.78]	26.08 ± 1.56	45.17 [21.41, 79.13]	76.64 ± 4.46	0.56	1.99	2.6	4.74	0.6541	0.8174	1.5
randomized | RP	-0.2 [-1.34, 1.52]	0.88 ± 0.16	16.57 [7.56, 26.44]	26.77 ± 1.6	47.9 [21.55, 83.34]	77.61 ± 4.3	0.38	2.01	2.58	5.27	0.6524	0.8216	1.7563
imputed incl. outcome | Ensemble	-0.41 [-1.21, 0.61]	0.13 ± 0.14	12.45 [5.67, 23.31]	21.91 ± 1.41	37.93 [16.89, 68.91]	55.95 ± 2.77	0.75	1.71	2.23	3.98	0.493	0.6142	0.958
imputed incl. outcome | DL	-0.46 [-1.29, 0.5]	0.02 ± 0.14	12.92 [5.73, 25.13]	22.66 ± 1.42	38.61 [18.21, 71.64]	57.94 ± 2.77	0.75	1.76	2.45	4.14	0.5079	0.6219	0.8618
imputed incl. outcome | RP	-0.54 [-1.36, 0.31]	-0.12 ± 0.15	13.33 [6.21, 23.26]	23.05 ± 1.54	40.95 [17.24, 70.56]	57.57 ± 2.88	0.77	1.68	2.2	3.58	0.4749	0.5955	0.8065
imputed excl. outcome | Ensemble	-0.34 [-0.95, 0.76]	0.49 ± 0.14	10.92 [5.83, 19.46]	20.22 ± 1.42	34.2 [16.77, 61.57]	50.43 ± 2.41	0.76	1.43	1.84	3.53	0.466	0.5868	0.7975
imputed excl. outcome | DL	-0.69 [-1.24, 0.48]	0.08 ± 0.14	12.67 [7.39, 21.39]	21.55 ± 1.37	39.19 [19.68, 72.6]	59.52 ± 2.88	0.76	1.59	2.08	3.62	0.476	0.5842	0.7726
imputed excl. outcome | RP	-0.64 [-1.27, 0.37]	-1.22 ± 0.44	12.68 [6.81, 22.92]	36.11 ± 5.13	40.98 [20.78, 69.69]	70.12 ± 4.78	0.76	1.65	2.37	4.07	0.4829	0.6052	0.8116
not imputed | Ensemble	-0.25 [-0.9, 0.82]	0.54 ± 0.13	10.62 [5.42, 18.48]	19.8 ± 1.39	33.43 [16.36, 58.87]	49.07 ± 2.6	0.76	1.37	1.85	3.64	0.4615	0.603	0.9271
not imputed | DL	-0.37 [-1.03, 0.63]	0.36 ± 0.13	10.93 [5.92, 19.24]	20.11 ± 1.38	34.85 [16.44, 64.64]	52.8 ± 2.81	0.76	1.43	1.88	3.65	0.4533	0.5616	0.8405
not imputed | RP	-0.54 [-1.18, 0.55]	-1.31 ± 0.53	12.23 [6.57, 22.57]	38.21 ± 6.14	39.8 [20.4, 68.42]	70.72 ± 5.31	0.76	1.64	2.39	4.15	0.482	0.6188	0.8256

### Sheet: Supplementary Table 3
Supplementary Table 3: Number (%) of missing data points for use-case 1
Covariate	Diagnostic Delay	Site of Onset	ALSFRS Slope	ElEscorial
Number of Missing Data Points	647 (12)	55 (1)	3369 (63)	1144 (21)

### Sheet: Supplementary Table 4
Supplementary Table 4: Prediction model performance for use-case 2
Model performance is measured by the difference, absolute difference, absolute difference normalised for patient survival and C-index. We also show the proportion of predictions within 'x' years and % of actual patient survival.
	Difference		Absolute Difference		Normlaised Absolute Difference		C-Index	n % within Predicted ± x			n % within Predicted ± (100 + x%)
	Median [Q1, Q3]	Mean + SEM	Median [Q1, Q3]	Mean + SEM	Median [Q1, Q3]	Mean + SEM		0.7	0.8	0.9	0.7	0.8	0.9
Age + Sex	2.41 [-7.5, 25.55]	17.09 ¬± 2.86	15.07 [5.01, 29.9]	26.96 ¬± 2.53	39.85 [17.05, 68.88]	57.41 ¬± 4.9	0.53	23.96	38.61	65.19	68.29	115.18	215.88
Age + Sex + mir181	3.89 [-8.89, 24.66]	17.16 ¬± 2.84	13.73 [6.72, 28.55]	27.04 ¬± 2.51	42.09 [21.82, 65.47]	57.32 ¬± 4.96	0.59	23.18	37.94	64.77	69.57	102.21	218.89
Age + Sex + NFL	3.22 [-8.57, 22.27]	15.76 ¬± 2.75	12.86 [5.52, 27.35]	25.58 ¬± 2.44	38.77 [17.28, 66.14]	54.78 ¬± 4.71	0.64	22.92	35.32	61.47	67.31	90	185.73
Age + Sex + mir181 + NFL	4.11 [-6.19, 25.3]	16.85 ¬± 2.77	12.69 [5.67, 28.26]	25.63 ¬± 2.48	39.46 [17.63, 64.9]	53.45 ¬± 4.56	0.64	22.92	34.03	62.04	70.25	103.57	188.74
Clinical	1.26 [-6.66, 17.22]	11.35 ¬± 2.2	9.47 [3.77, 23.21]	19.81 ¬± 1.94	30.13 [13.22, 50.44]	37.48 ¬± 2.35	0.77	19.18	28.44	42.13	47.82	67.04	112.46
Clinical + mir181	1.45 [-5.3, 19.33]	13.27 ¬± 2.3	8.69 [3.6, 24.44]	20.26 ¬± 2.09	27.03 [12.82, 46.68]	35.69 ¬± 2.13	0.77	18.24	30.18	45.9	52.56	74.4	131.46
Clinical + NFL	2.29 [-5.87, 20.46]	12.86 ¬± 2.32	9.32 [3.82, 24.23]	20.59 ¬± 2.09	29.61 [13.46, 51.49]	37.92 ¬± 2.67	0.77	20.46	27.18	49.05	50.55	77.49	123.92
Clinical + mir181 + NFL	2.75 [-5.27, 20.27]	13.24 ¬± 2.36	9.11 [4.26, 24.35]	20.83 ¬± 2.13	31.6 [14.01, 50.35]	37.17 ¬± 2.17	0.77	19.73	30.18	46.32	53.22	74.47	122.41

### Sheet: Supplementary Table 5
Supplementary Table 5: Prediction model performance for use-case 3
Model performance is measured by the difference, absolute difference, absolute difference normalised for patient survival and C-index. We also show the proportion of predictions within 'x' years and % of actual patient survival.
	Difference		Absolute Difference		Normlaised Absolute Difference		C-Index	n % within Predicted ± x			n % within Predicted ± (100 + x%)
	Median [Q1, Q3]	Mean + SEM	Median [Q1, Q3]	Mean + SEM	Median [Q1, Q3]	Mean + SEM		0.7	0.8	0.9	0.7	0.8	0.9
All DOACs	0.3 [-0.33, 1.26]	0.53 ¬± 0.03	8.9 [3.87, 16.68]	11.98 ¬± 0.26	56.85 [31.99, 81.87]	91.37 ¬± 3.29	0.59	1.21	1.63	2.29	99.17	165.13	264.97
All DOACs randomized	0.4 [-0.3, 1.48]	0.67 ¬± 0.03	9.3 [4.06, 18.84]	12.99 ¬± 0.28	61 [35.3, 82]	95.33 ¬± 3.2	0.51	1.32	1.82	2.55	137.11	213.47	324.27
Apixaban	0.3 [-0.31, 1.19]	0.5 ¬± 0.03	8.62 [3.72, 15.9]	11.24 ¬± 0.29	55.99 [30.93, 80.52]	89.65 ¬± 3.76	0.59	1.14	1.54	2.06	97.11	157.99	259.52
Rivaroxaban	0.29 [-0.42, 1.5]	0.62 ¬± 0.06	9.87 [4.35, 18.86]	13.66 ¬± 0.57	59.52 [33.37, 83.55]	94.55 ¬± 6.86	0.57	1.39	1.91	2.67	112.46	179.1	302.11
Dabigatran	0.37 [-0.35, 1.24]	0.56 ¬± 0.12	7.9 [4.28, 17.15]	12.61 ¬± 1.06	56.41 [33.71, 80.28]	95.52 ¬± 16.31	0.58	1.25	1.78	2.55	92.86	155.58	230.05

### Sheet: Supplementary Table 6
Supplementary Table 5: Example patients where choice of anticoagulation with either dabigatran, rivaroxaban, or apixaban impacts survival time.
Covariate	Rivaroxaban-best	Apixaban-best	Dabigatran-best
Age (years)	88.5	88.5	88.5
Age at AF diagnosis (years)	78.8	78.8	78.8
Time from AF diagnosis to DOAC (years)	3.5	3.5	3.5
Weight (kg)	64	64	85
BMI (kg/m2)	28.3	25.1	32.4
Bilirubin (mg/dL)	0.8	0.6	0.6
AST (U/L)	26	16	16
ALT (U/L)	11	11	15
ALP (U/L)	108	85	68
Platelets (×109/L)	219	270	219
LDL (mg/dL)	106	82.1	64.8
eGFR (ml/min/1.73m²)	64.1	50	81.3
Creatinine (mg/dL)	1.02	1.02	1.28
HbA1c (%)	7	7	7
Haemaglobin (g/dL)	12.3	13.4	12.3
HAS-BLED score	1	1	1
CHA2DS2-VASc score	1	6	8
Sex	Female	Male	Female
Ancestry	Eastern Europe	Eastern Europe	Eastern Europe
